# CEMIG: Prediction of the *cis*-regulatory motif using the De Bruijn graph from ATAC-seq

**DOI:** 10.1101/2023.05.26.542440

**Authors:** Yizhong Wang, Yang Li, Cankun Wang, Qin Ma, Bingqiang Liu

## Abstract

Sequence motif discovery algorithms identify novel DNA patterns with significant biological roles, such as transcription factor (TF) binding site motifs. Chromatin accessibility data, accumulated through assay for transposase-accessible chromatin with sequencing (ATAC-seq), has enriched resources for motif discovery. However, computational efforts in ATAC-seq data analysis mainly target TF binding activity footprinting rather than motif prediction. Here, we introduce CEMIG, an algorithm predicting and characterizing TF binding sites, leveraging the De Bruijn and Hamming distance graph models. Evaluation of 129 ATAC-seq datasets from the Cistrome Data Browser suggests that CEMIG outperforms three widely used methods using four metrics. It is noteworthy that CEMIG is employed to predict cell-type-specific and shared TF motifs in GM12878 and K562 cells, facilitating comprehensive gene expression and functional genomics analysis.
