## Supplementary Table 2 for "CEMIG: Prediction of the *cis*-regulatory motif using the De Bruijn graph from ATAC-seq"

### Sheet: Benchmark
ChIP-seq datasets for benchmarking
Cell	TF	TF Repository	TF ID	ChIP-seq ID	Peaks
H1hesc	FOSL1	Jaspar	MA0477.1	wgEncodeEH001660	1111
GM12878	TR4	Jaspar	MA0504.1	wgEncodeEH000697	1263
H1hesc	RXRA	Jaspar	MA0512.1	wgEncodeEH001560	1306
H1hesc	RFX5	Jaspar	MA0510.1	wgEncodeEH001835	1695
GM12878	NFYA	Jaspar	MA0060.2	wgEncodeEH002064	1841
H1hesc	JUN	Jaspar	MA0488.1	wgEncodeEH001854	2148
K562	ZNF263	Jaspar	MA0528.1	wgEncodeEH000630	3081
K562	USF2	Jaspar	MA0526.1	wgEncodeEH001797	3083
GM12878	E2F4	Jaspar	MA0470.1	wgEncodeEH002867	3440
H1hesc	POU5F1	Jaspar	MA0142.1	wgEncodeEH001636	3994
K562	SRF	Jaspar	MA0083.2	wgEncodeEH001600	4717
H1hesc	ATF3	Jaspar	MA0093.2	wgEncodeEH001566	4804
GM12878	SIX5	Jaspar	MA0088.1	wgEncodeEH001542	4839
K562	FOS	Jaspar	MA0476.1	wgEncodeEH000619	7646
H1hesc	JUND	Jaspar	MA0491.1	wgEncodeEH002023	9550
K562	JUN	Jaspar	MA0488.1	wgEncodeEH000620	9848
K562	GATA2	Jaspar	MA0036.2	wgEncodeEH000683	10648
K562	ETS1	Jaspar	MA0098.2	wgEncodeEH001580	10726
H1hesc	MAFK	Jaspar	MA0496.1	wgEncodeEH002828	11425
K562	CTCFL	Jaspar	MA0139.1	wgEncodeEH001652	11533
K562	GABP	Jaspar	MA0062.2	wgEncodeEH001604	14393
K562	REST	Jaspar	MA0138.2	wgEncodeEH001638	15849
K562	TBP	Jaspar	MA0108.1	wgEncodeEH001825	17558
GM12878	MEF2A	Jaspar	MA0052.2	wgEncodeEH001565	17605
K562	USF1	Jaspar	MA0093.2	wgEncodeEH001583	18521
K562	EJUND	Jaspar	MA0491.1	wgEncodeEH001211	26674
H1hesc	CTCF	Jaspar	MA0139.1	wgEncodeEH001649	54070
