## Supplementary Table 1 for "CEMIG: Prediction of the *cis*-regulatory motif using the De Bruijn graph from ATAC-seq"

### Sheet: Sheet2
Number of sequences of benchmarking data
Accession	Sequences	Accession	Sequences	Accession	Sequences	Accession	Sequences
SRR2059154	848	SRR1556325	224820	SRR5800706	361752	SRR5785369	631668
SRR2059152	960	SRR891275	224820	SRR1556371	362544	SRR5196903	644468
SRR2059156	964	SRR2453159	226780	SRR6766910	364132	SRR6955608	650668
SRR3129116	1040	SRR1556339	229812	SRR1556365	365684	SRR5442275	652984
SRR2059155	2096	SRR1947691	230480	SRR6251845	370120	SRR5196904	663008
SRR2059153	2416	SRR6766915	231120	SRR6766914	375896	SRR5800663	666300
SRR2059151	2472	SRR1556341	231960	SRR1556354	378828	SRR5785386	666900
SRR5123142	9076	SRR1556327	234444	SRR6251849	389684	SRR5800664	674268
SRR2059128	13692	SRR891277	234444	SRR1947692	392696	SRR5800665	692368
SRR2059126	14016	SRR1556334	237668	SRR1556368	393264
SRR2059132	15588	SRR1556372	240324	SRR2453163	407864
SRR2059130	15632	SRR1556376	241500	SRR5442271	408764
SRR5123141	18164	SRR1556340	242136	SRR5006007	417308
SRR2059131	19360	SRR1556350	250072	SRR1556344	419820
SRR2059127	19856	SRR6766913	254352	SRR5800797	426804
SRR2059129	23716	SRR1556343	257220	SRR6766916	427380
SRR1556356	25340	SRR1947693	278528	SRR4436441	430536
SRR1556377	79120	SRR6251841	279192	SRR1556353	433308
SRR1556337	94240	SRR1556367	280156	SRR6251843	444796
SRR1556346	111384	SRR6300362	289044	SRR5800799	455540
SRR1556335	118512	SRR5442269	289392	SRR5006005	462416
SRR5785357	122976	SRR5068867	294104	SRR4269916	473964
SRR1556336	128752	SRR1556332	294332	SRR5800802	482656
SRR1556366	137352	SRR1556326	294900	SRR1556345	483336
SRR5626533	138364	SRR891276	294904	SRR6251848	484896
SRR891280	143276	SRR1556357	298948	SRR6870517	487608
SRR5785377	148408	SRR5068865	299296	SRR1556329	509780
SRR1556333	168548	SRR5068866	300356	SRR1556362	511216
SRR2453162	171964	SRR1556374	309168	SRR5442276	520856
SRR6766911	185116	SRR6300363	309540	SRR5785364	522376
SRR1556331	195300	SRR6251846	314784	SRR6766912	545768
SRR1556338	195504	SRR1556355	319780	SRR1556352	561136
SRR5442270	201036	SRR1556370	324812	SRR6870516	569924
SRR1556347	206740	SRR6251844	328256	SRR6730132	574776
SRR5068863	208780	SRR5442274	334140	SRR2999315	578556
SRR1556342	210720	SRR1556358	338160	SRR5785370	589184
SRR1556363	214964	SRR5800798	338692	SRR7275228	599288
SRR5068861	217984	SRR4269915	345112	SRR1556330	607668
SRR5068860	218332	SRR5800801	359028	SRR6955605	610308
SRR5626534	221200	SRR2453161	360736	SRR6730131	630992
